# Cellular composition of tissue-resident monocyte-lineage cells reveal functional heterogeneity during inflammatory arthritis

**DOI:** 10.1101/2025.06.13.659432

**Authors:** Yidan Wang, Samuel D. Dowling, Jessica Maciuch, Vanessa Rodriguez, Meghan Mayer, Kainat Mian, Tyler Therron, Hadijat-Kubura M. Makinde, Carla M. Cuda, Deborah R. Winter, Harris Perlman

## Abstract

Tissue-resident monocyte-lineage cell (TRMC) are an extravascular population distinct from circulating monocytes and synovial macrophages and are critical for the development of inflammatory arthritis. However, the precise identities and origins of TRMC subpopulations remain unclear. Here, we characterize the ontogeny of TRMC, which are comprised of bone-marrow (BM)-derived and an embryonic, long-lived population. Furthermore, we identified three TRMC subpopulations, distinguished by expression of TIM4, CX3CR1, and MHCII. Clodronate-laden liposome reduces the number of TRMC but does not impact the proportions or transcriptional profile of TRMC subpopulations at 7 days post administration. TIM4^+^CX3CR1^+^ and TIM4^+^ TRMC represent long-lived population, whereas MHCII+ TRMC are BM-derived and dependent on Ccr2 during steady state. BM-derived TRMC expand and replenish the TIM4^+^CX3CR1^+^ and TIM4^+^ TRMC compartments throughout the peak and plateau of inflammatory arthritis. These findings underscore the importance heterogeneity within TRMC and highlight their distinct responses to synovial disruption and potential roles in rheumatoid arthritis (RA).
