## Supplemental Table 3 for "Cellular composition of tissue-resident monocyte-lineage cells reveal functional heterogeneity during inflammatory arthritis"

### Sheet: S3A
Supplemental Table 3A. Genes fromSteady State BMC CD45+CD11b+Ly6G-SiglecF-MHCII-CD64-CD177- Dataset Used in Calculation of Specific 3 TRMC Modules For Day 7 Post Clo. Lip BMC CD45+CD11b+Ly6G-SiglecF-MHCII-CD64-CD177- Cells
TIM4+CX3CR1+ TRMC	TIM4+ TRMC	MHCII+ TRMC
Vsig4	Fxyd2	H2-Eb1
Pmepa1	Cd163	Cd74
Ltc4s	Aqp1	H2-Ab1
Timp2	Mrc1	H2-Aa
Lyve1	Dab2	Retnla
C1qc	F13a1	Mgl2
C1qa	Cd36	Lyz1
Olfml3	Selenop	H2-DMb1
C1qb	Lmna	S100a11
Slc7a2	Pf4	H2-DMa
Classical Monocyte	Thbs1
Classical Monocyte	Ly6c2
Classical Monocyte	Tmsb10
Classical Monocyte	Ifitm3
Classical Monocyte	Ccr2
Classical Monocyte	Hp
Classical Monocyte	Il1b
Classical Monocyte	Cd52
Classical Monocyte	Ms4a6c
Classical Monocyte	Ms4a4c
Non-classical Monocyte	Gngt2
Non-classical Monocyte	Pglyrp1
Non-classical Monocyte	Ear2
Non-classical Monocyte	Apoc2
Non-classical Monocyte	Itgal
Non-classical Monocyte	Pou2f2
Non-classical Monocyte	Lst1
Non-classical Monocyte	Ace
Non-classical Monocyte	Eno3
Non-classical Monocyte	Fyb
Cycling	S100a8
Cycling	Hist1h1b
Cycling	Hmgb2
Cycling	Stmn1
Cycling	Hist1h2ae
Cycling	Hist1h2ap
Cycling	Ube2c
Cycling	Mki67
Cycling	Pclaf
Cycling	Top2a
Fibroblast	Dcn
Fibroblast	Apod
Fibroblast	Col1a1
Fibroblast	Col1a2
Fibroblast	Col3a1
Fibroblast	Gsn
Fibroblast	Prg4
Fibroblast	Myoc
Fibroblast	Clec3b
Fibroblast	Gpx3

### Sheet: S3B
Supplemental Table 3B. Mean Absolute Intensity (based on ADT count) of Surface Markers in Each Cell Type From Day 7 Post Clo. Lip CD45+CD11b+Ly6G-SiglecF-MHCII-CD64-CD177- Cells
Protein	TIM4+CX3CR1+ TRMC	TIM4+ TRMC	MHCII+ TRMC	Classical Monocyte	Non-classical Monocyte	Cycling	Fibroblast
CD4	0.061697	0.084481	0.156605	0.164406	0.123896	0.199057	0.086729
CD8a	0.311734	0.352666	0.337543	0.317808	0.326596	0.286253	0.209745
CD279	0.28666	0.140682	0.17818	0.251525	0.252219	0.239105	0.161447
Ly6C	0.724664	0.879874	1.11747	3.01295	2.16606	3.20822	1.91651
CD11b	4.0904	3.25019	3.44644	3.91775	4.06111	3.90558	0.838936
Ly6G	0.54062	0.736856	0.538702	0.732105	0.659779	0.752721	0.932346
CD54	1.24245	0.840487	1.6198	1.1785	1.81174	0.842385	0.972254
CD90.2	0.24478	0.299774	0.251635	0.463857	0.356168	0.412305	2.9072
CD19	0.311389	0.308579	0.383759	0.273291	0.245334	0.249515	0.192965
CD45	0	0	0	0	0	0	0
CD102	0.350732	0.539981	0.883139	1.73889	1.63557	1.92182	0.399683
CD115	0.816895	0.679988	0.82289	0.853859	1.08191	0.523455	0.534882
CD11c	0.17583	0.23944	0.908636	0.213836	0.473382	0.239867	0.414809
CD23	0.069525	0.035179	0.031148	0.050248	0.076182	0.072874	0.105452
CD43	2.71735	1.8364	2.38472	3.81098	3.85831	5.06335	0.31306
CD62L	0.302207	0.403128	0.370508	0.632827	0.41385	0.671977	0.213342
F4-80	0.728467	0.510565	0.388679	0.444172	0.396793	0.389135	0.25333
FceRIa	0.286054	0.254221	0.349492	0.365124	0.302285	0.363986	0.492748
I-A-I-E	0.379469	0.632263	2.26611	0.666679	0.742356	0.375241	0.492975
NK1.1	0.389936	0.421792	0.410777	0.424493	0.431694	0.408567	0.634333
SiglecH	0	0	0	0	0	0	0
CD45.2	2.40907	1.93966	0.686129	0.499257	0.495794	0.618417	0.325252
CD45.1	0.559011	1.03545	2.05967	1.59584	1.87037	1.2148	0.828981
CD3	0.331368	0.435447	0.323629	0.403804	0.427396	0.410266	0.329124
CD274	0.414495	0.466589	0.38337	0.331261	0.502638	0.334984	0.18652
CD357	0.388257	0.476223	0.401754	0.466369	0.426208	0.832895	0.562038
CD137	0.421259	0.529827	0.540998	0.448949	0.448025	0.468751	0.783728
CD127	0.118421	0.17211	0.285674	0.161367	0.175733	0.16421	0.263532
CD86	2.51742	1.68609	0.777321	0.749356	0.684655	0.590643	0.270854
CD103	0.22463	0.241914	0.255512	0.233138	0.200205	0.219716	0.305233
CD64-FcgRI	0	0	0	0	0	0	0
CD196	0.269387	0.225175	0.278679	0.255337	0.222102	0.170759	0.19455
CD106	0.309699	0.404112	0.44	0.371402	0.294412	0.942349	0.34537
CD195-CCR5	1.12411	0.539482	0.767287	0.408902	0.363623	0.411694	0.234639
CD90.1	0.203619	0.202785	0.148073	0.232927	0.224155	0.195879	0.367689
P2Ry12	0.599377	0.616319	0.287854	0.401247	0.430695	0.468472	0.442552
CD300LG	0.353287	0.369448	0.349849	0.483648	0.401611	0.51577	0.393117
CD163	2.98114	3.34182	1.03954	0.740844	0.719253	0.849263	0.865471
CD172a	1.65739	1.43653	1.44715	1.40004	1.48229	1.10506	0.651403
CD14	0.442903	0.295978	0.15575	0.14259	0.116041	0.142582	0.05074
CD192-CCR2	0.350878	0.387196	0.398178	0.520265	0.395655	0.529088	0.391822
CD170	0.48967	0.571703	0.627805	0.558931	0.549874	0.601205	0.818058
CD169-Siglec-1	0.282484	0.404792	0.32757	0.278343	0.26745	0.215691	0.149291
CD71	0.908908	0.726086	0.705326	0.38377	0.318489	1.30399	0.265377
Notch1.1	0.25965	0.330159	0.364055	0.277652	0.224458	0.310998	0.309438
CD184-CXCR4	0.123041	0.138508	0.256311	0.13311	0.157559	0.166638	0.046375
CD204-Msr1	0.222849	0.253464	0.232893	0.17749	0.193666	0.152274	0.142718
CD309-VEGFR2	0.046947	0.099575	0.064651	0.051902	0.056329	0.074413	0.103438
CD36	0.162029	0.242573	0.168819	1.37835	0.793033	1.3902	0.604562
CD55	0.378461	0.362453	0.365543	0.362496	0.337061	0.365947	0.470522
CD68	1.14179	0.876929	0.414201	0.338731	0.52114	0.300001	0.308621
CX3CR1	0.433963	0.277671	0.314815	0.342815	0.28796	0.30397	0.287845
FrB	3.57458	2.5907	0.370045	0.28418	0.346426	0.311443	0.248965
MERTK	0.399197	0.348657	0.387158	0.229219	0.258714	0.304267	0.710798
CD301b	0.230013	0.320856	0.192207	0.377774	0.294376	0.42519	0.267649
Tim4	2.52822	1.45893	0.300043	0.415836	0.375499	0.34592	0.436309
CD140a	0.307828	0.343786	0.467219	0.314026	0.292369	0.310645	1.49868
CD11a	0.331468	0.496628	1.43478	2.47276	3.32806	2.81204	0.40206
CD193	0.43504	0.573784	0.36305	0.473114	0.451809	0.485685	0.522306
CD200r3	0.596252	0.63055	0.887825	0.665429	0.643324	0.622519	0.851549
CD138	0.113991	0.203066	0.232976	0.153008	0.157844	0.156091	0.154399
CD317	0.603764	0.603644	0.881128	0.779674	0.773922	0.649468	0.859317
P2X7R	0	0	0	0	0	0	0
CD185-CXCR5	0.289722	0.394848	0.412743	0.385761	0.328502	0.417919	0.341429
TIGIT	0.125137	0.111259	0.226476	0.120908	0.098389	0.123368	0.374962
CD80	1.32896	1.38061	1.30009	0.417456	0.417753	0.294367	0.208983
CD34	0.287028	0.329497	0.294583	0.301287	0.3267	0.314708	0.465637
MR1	0.144743	0.196613	0.170753	0.191185	0.181672	0.208162	0.15556
TLR4	0.325259	0.272508	0.190117	0.150209	0.11128	0.19291	0.053417
JAML	0.589124	0.686053	0.755856	0.653469	0.669271	0.737852	0.499176
DLL1	0.112725	0.068779	0.09629	0.095449	0.104799	0.101371	0.161447
CD339	0.159503	0.149664	0.165696	0.164597	0.202716	0.163496	0.26806
Notch4.1	0.595038	0.640057	0.609895	0.597585	0.565509	0.540989	0.666128
CD120b	0.413195	0.543635	0.442914	0.831845	1.00533	0.869775	0.486262
Mac-2	0.624729	0.624837	0.528674	0.924895	0.678659	1.43354	0.49482
CD40	0	0.00523	0	0	0	0	0
CD31	0.199072	0.216876	0.464041	0.375659	0.510005	0.491193	0.206212
CD107a	2.40337	1.81682	0.874396	0.621496	0.755664	0.523499	1.01118
CD61	0.204678	0.309223	0.432434	1.0962	0.878782	1.5194	0.969948
VISTA	2.83222	1.82288	0.708522	0.729981	0.780265	0.39704	0.246892
CD124	0.195973	0.160922	0.225183	0.14701	0.097842	0.131267	0.166697
CD95	0.689799	0.609833	0.528031	0.575906	0.60859	0.429827	0.435464
CD253	0.110384	0.10491	0.190162	0.110436	0.09407	0.086628	0.105452
CD186	0.251494	0.2681	0.35266	0.294131	0.271565	0.266543	0.405893
Ly108	0.652926	0.35076	0.482433	0.658897	0.418895	0.61589	0.393553
CD178	0.160772	0.190835	0.297854	0.232736	0.16787	0.225698	0.247248
CD215	0.239995	0.236838	0.211197	0.261428	0.269126	0.256333	0.236823
CD47	0.31967	0.2619	0.400328	0.339847	0.366077	0.350376	0.617736
IL23r	0.254315	0.325457	0.171139	0.261898	0.270819	0.348856	0.336868
Podoplanin	0	0	0	0	0	0	0
CD88-C5AR	2.6496	2.34496	0.72332	0.680099	1.2939	0.701402	0.458682
CD74	0.200719	0.225403	0.31876	0.213746	0.211582	0.248908	0.142082
