## Supplemental Table 4 for "Cellular composition of tissue-resident monocyte-lineage cells reveal functional heterogeneity during inflammatory arthritis"

### Sheet: S4A
Supplemental Table 4A. Mean Absolute Intensity (based on ADT count) of Surface Markers in Each Cell Type From Baseline STIA Post Clo. Lip CD45+CD11b+Ly6G-SiglecF-MHCII-CD64-CD177- Cells
Protein	TIM4+CX3CR1+ TRMC	TIM4+ TRMC	MHCII+ TRMC	Classical Monocyte	Non-classical Monocyte	Osteoclast	Cycling	Fibroblast
CD4	0.113975	0.14932	0.191955	0.830756	0.292249	0.429734	0.679032	0.338986
CD8a	0.358434	0.298094	0.075834	0.213048	0.187053	0	0.187355	0.446364
CD279	0.510862	0.37612	0.663299	0.460281	0.395859	0	0.550488	0.172098
Ly6C	1.01588	1.11411	1.51542	5.01114	2.9208	1.14657	4.80629	3.44853
CD11b	5.17643	4.37983	5.14019	4.92697	4.87722	5.17966	5.4059	0.984391
Ly6G	0.190462	0.223694	0.125892	0.212644	0.175394	0	0.312381	0.371699
CD54	2.21353	1.36743	2.8064	1.82296	1.89455	3.20361	1.83357	1.6598
CD90.2	0.409579	0.68958	0.770346	1.9927	1.03897	1.14657	1.96275	4.18535
CD19	0.062946	0.055918	0.015355	0.037307	0.03581	0	0	0.019554
CD45	0	0	0	0	0	0	0	0
CD102	0.327094	0.452667	0.624404	2.35361	2.25036	0	2.21463	0.354465
CD115	0.693955	0.44713	0.497291	0.37421	0.351882	1.44009	0.321428	0.115314
CD11c	0.08741	0.150108	1.5517	0.084482	0.668486	0.429734	0.330722	0.153088
CD23	0.100271	0.080281	0.076855	0.054544	0.070083	0	0.066912	0.06274
CD43	2.75647	1.91839	1.84675	4.08599	4.84505	4.18903	5.23287	0.393685
CD62L	0.275905	0.273543	0.148907	0.809123	0.3272	0	0.773216	0.23342
F4-80	0.843664	0.646349	0.316077	0.651628	0.536321	0.729333	0.462729	0.276796
FceRIa	0.167627	0.137083	0.04961	0.135733	0.16539	0	0.117625	0.281318
I-A-I-E	0.519452	1.09689	3.22899	1.23018	1.39012	0.429734	1.43226	0.341003
NK1.1	0.166669	0.231392	0.065873	0.094927	0.111937	0	0.08336	0.156451
SiglecH	0	0	0	0	0	0	0	0
CD45.2	2.72605	2.31383	0.519847	0.257144	0.304455	4.25972	0.475708	0.577613
CD45.1	0.179014	0.976281	2.89769	1.72852	2.52316	0.429734	1.66503	0.198026
CD3	0.307146	0.338773	0.151928	0.252069	0.235382	0	0.196484	0.237341
CD274	0.556547	0.482406	0.228087	0.155601	0.627364	0.429734	0.13578	0.061464
CD357	0.125287	0.128976	0.233935	0.180459	0.111856	0	1.19319	0.17407
CD137	0.111525	0.110858	0.04263	0.053291	0.055351	0.429734	0.031895	0.077038
CD127	0.061093	0.042796	0.159677	0.022107	0.01226	0	0.031259	0.038971
CD86	2.99243	2.56162	1.31235	0.978859	0.98979	1.55981	1.116	0.722347
CD103	0.039977	0.063386	0.029875	0.028156	0.029801	0	0.030356	0.028648
CD64-FcgRI	0.477386	0.593268	0.166321	0.251463	0.287683	0	0.249984	0.103263
CD196	0.436751	0.400392	0.128463	0.258693	0.236685	0	0.144253	0.601764
CD106	0.215625	0.208353	0.102336	0.157601	0.121023	0.429734	0.999117	0.400352
CD195-CCR5	0	0	0	0	0	0	0	0
CD90.1	0.014017	0.006848	0	0.007513	0.007241	0	0.006587	0.034529
P2Ry12	0	0	0	0	0	0	0	0
CD300LG	0.220166	0.241704	0.191512	0.278562	0.182008	0	0.226057	0.177318
CD163	2.43864	3.38063	1.38093	0.553323	0.634229	0	0.763715	1.11503
CD172a	1.53057	1.38692	1.51925	1.02637	1.5939	1.85136	1.03841	0.400775
CD14	0.904857	0.781902	0.672186	0.15543	0.107079	0.429734	0.185723	0.264443
CD192-CCR2	0.100376	0.113157	0.055718	0.170632	0.050345	0	0.077818	0.040975
CD170	0.248566	0.30175	0.122689	0.156191	0.147391	0	0.285784	0.305784
CD169-Siglec-1	0.278483	0.175178	0	0.079605	0.046996	0	0.107178	0.112536
CD71	0.737194	0.461914	0.095658	0.152397	0.083751	0.729333	0.843556	0.147384
Notch1.1	0.077594	0.066554	0.046623	0.03292	0.041033	0	0.028984	0.032035
CD184-CXCR4	0.102057	0.144327	0.337439	0.142713	0.136308	0.429734	0.285065	0.048883
CD204-Msr1	0.204452	0.181295	0.054696	0.064499	0.046874	0.429734	0.036998	0.076102
CD309-VEGFR2	0.067965	0.078813	0.054623	0.057945	0.034244	0	0.025785	0.090487
CD36	0.086268	0.104468	0.226851	1.94749	0.736955	0	1.7998	1.24674
CD55	0.241265	0.197969	0.02957	0.072885	0.081579	0	0.123825	0.150547
CD68	0	0	0	0	0	0	0	0
CX3CR1	0.716876	0.180501	0.041309	0.632401	0.646989	0	0.335595	0.115915
FrB	3.24115	2.80778	0.712186	0.253011	0.373584	1.55981	0.457014	0.887259
MERTK	0.66704	0.268551	0.013239	0.032912	0.031438	0	0.045019	0.044682
CD301b	0.097609	0.209827	0.268259	0.837836	0.293007	0.429734	0.869639	0.438813
Tim4	1.98213	0.712508	0.149138	0.098927	0.125421	0	0.112315	0.194662
CD140a	0.137409	0.124703	0.01496	0.155197	0.067493	0	0.141692	1.78201
CD11a	0.323504	0.284891	1.47821	3.72428	4.43082	0.429734	4.20693	0.290697
CD193	0.340739	0.310479	0.117093	0.223205	0.165217	0	0.222396	0.176109
CD200r3	0.128502	0.134339	0.032309	0.075033	0.061436	0	0.053078	0.172408
CD138	0.51502	0.466901	0.194405	0.28134	0.268399	0.429734	0.205881	0.584107
CD317	0.477843	0.460199	0.381396	0.906339	0.510524	0	0.665248	0.674708
P2X7R	0	0	0	0	0	0	0	0
CD185-CXCR5	0	0	0	0	0	0	0	0
TIGIT	0.159471	0.185581	0.123717	0.089305	0.06565	0	0.108087	0.086344
CD80	1.93951	2.28296	2.03241	0.760801	0.639843	1.85136	0.814481	0.940467
CD34	0.038389	0.044814	0.013996	0.017972	0.018292	0	0.021034	0.099349
MR1	0.012616	0.015533	0	0.014485	0.008189	0	0.025492	0.008238
TLR4	0	0	0	0	0	0	0	0
JAML	0.103282	0.049934	0.014327	0.055951	0.063875	0.429734	0.071731	0.096924
DLL1	0.059675	0.075156	0.051445	0.045773	0.05875	0	0.023512	0.082719
CD339	0.31368	0.276766	0.07418	0.165936	0.104609	0	0.146538	0.313001
Notch4.1	0.29088	0.332519	0.086161	0.163047	0.130329	0	0.145546	0.119483
CD120b	0.437935	0.284462	0.159605	0.399166	0.420344	0	0.319485	0.064645
Mac-2	0.923455	0.82466	0.991984	0.906363	0.47089	1.44009	1.15491	0.312501
CD40	0	0	0	0	0	0	0	0
CD31	0.366767	0.283737	0.492951	1.04507	1.07256	0.429734	1.03003	0.374644
CD107a	2.56762	2.27033	1.03598	0.531544	0.49775	0.959559	0.789538	1.75643
CD61	0.108335	0.143208	0.331811	1.68207	1.30819	0	2.21789	1.64309
VISTA	2.88258	1.99398	0.811999	0.890461	0.826802	1.30407	1.21394	0.446247
CD124	0.533122	0.346082	0.30899	0.344339	0.281538	0.959559	0.369006	0.422267
CD95	0.473155	0.381016	0.384654	0.699169	0.530211	0.429734	0.476521	0.220872
CD253	1.13481	1.01354	0.456558	0.638902	0.632134	0.959559	0.539494	1.0304
CD186	0.040727	0.029766	0	0.021437	0.010844	0	0.004461	0.019554
Ly108	0.726141	0.281744	0.190657	1.16981	0.431415	0.429734	1.16097	0.300797
CD178	0.190306	0.159207	0.114422	0.127429	0.090443	0	0.101999	0.216967
CD215	0.096471	0.066552	0.090187	0.082857	0.071532	0	0.038845	0.047575
CD47	0.338889	0.450469	0.297235	0.294182	0.322107	0	0.298571	0.372913
IL23r	0.062316	0.025638	0	0.034423	0.026861	0	0.040866	0.030334
Podoplanin	0	0	0	0	0	0	0	0
CD88-C5AR	3.17005	3.52028	1.26303	1.02695	1.8723	1.44009	1.6368	0.51575
CD74	0.239606	0.122874	0.089095	0.105146	0.092981	0	0.107277	0.214588

### Sheet: S4B
Supplemental Table 4B. Mean Absolute Intensity (based on ADT count) of Surface Markers in Each Cell Type From Peak STIA Post Clo. Lip CD45+CD11b+Ly6G-SiglecF-MHCII-CD64-CD177- Cells
Protein	TIM4+CX3CR1+ TRMC	TIM4+ TRMC	MHCII+ TRMC	Classical Monocyte	Non-classical Monocyte	Osteoclast	Cycling	Fibroblast
CD4	0.205054	0.171339	0.107114	0.160298	0.120312	0.100109	0.150568	0.241582
CD8a	0.262798	0.171749	0.162304	0.140122	0.094167	0.187326	0.091528	0.284894
CD279	0.316633	0.293463	0.25517	0.272826	0.203277	0.134835	0.285531	0.047477
Ly6C	1.07305	1.7936	1.65968	2.401	1.91919	1.17909	2.41013	1.94712
CD11b	4.61159	4.54439	4.39897	4.70676	4.50135	4.07515	4.35306	1.54446
Ly6G	0.345254	0.343526	0.265418	0.275544	0.383147	0.180596	0.227358	0.274981
CD54	2.72278	2.29326	2.2746	2.11016	2.2956	2.59589	2.21188	2.47626
CD90.2	0.620106	0.61833	0.632708	0.678212	0.53179	0.348833	0.657846	3.57604
CD19	0.093956	0.039531	0.041283	0.038646	0.02072	0.036588	0.052006	0.106775
CD45	0	0	0	0	0	0	0	0
CD102	0.661199	1.32094	1.50442	2.07991	2.1896	0.555629	2.19044	0.314024
CD115	0.854263	0.419777	0.497715	0.576323	0.853939	1.46447	0.511985	0.31309
CD11c	0.158684	0.379085	0.922749	0.209771	0.475448	0.331895	0.284141	0.12524
CD23	0.005781	0.011909	0.002159	0.014005	0.009012	0.011808	0.016045	0.012442
CD43	3.08172	3.33819	3.51213	3.92576	4.12387	2.74499	4.72628	0.646657
CD62L	0.115484	0.155329	0.222931	0.750599	0.392492	0.103219	0.868852	0.204694
F4-80	1.39735	0.738352	0.568982	0.817148	0.781549	0.384319	0.775571	0.452854
FceRIa	0.245521	0.161353	0.079244	0.152625	0.152892	0.148821	0.08702	0.143353
I-A-I-E	1.27412	1.63912	2.68436	1.88598	2.27122	1.91124	1.44418	0.688585
NK1.1	0.154176	0.120124	0.122618	0.100566	0.050068	0.065873	0.112796	0.178341
SiglecH	0	0	0	0	0	0	0	0
CD45.2	2.30544	0.646968	0.353773	0.368945	0.409467	1.14415	0.653368	0.289145
CD45.1	1.1366	2.28049	2.40892	2.61412	2.60603	2.09457	2.21368	0.63906
CD3	0.105445	0.09404	0.078061	0.073086	0.024902	0.04307	0.1353	0.149422
CD274	0.699503	0.569986	0.470358	0.277691	0.548146	0.49707	0.434353	0.185903
CD357	0.083343	0.128518	0.199126	0.132727	0.107216	0.101931	0.545098	0.181993
CD137	0.15343	0.094048	0.080707	0.074128	0.077225	0.07863	0.115536	0.210278
CD127	0.096716	0.316037	0.219599	0.053376	0.014865	0.024344	0.090761	0.061077
CD86	2.91184	3.37847	2.96034	2.11285	1.36573	1.61949	1.78387	0.437119
CD103	0.063284	0.066083	0.175911	0.047055	0.053245	0.02811	0.200184	0.063977
CD64-FcgRI	0.567997	0.718825	0.518682	0.53543	0.42502	0.324967	0.473456	0.172844
CD196	0.258476	0.169253	0.128638	0.121377	0.104518	0.134125	0.193519	0.286856
CD106	0.245475	0.189774	0.146503	0.13945	0.104075	0.115538	0.547156	0.59095
CD195-CCR5	0.980333	0.410274	0.429633	0.292228	0.190447	0.092338	0.396356	0.147095
CD90.1	0.025059	0.016752	0.024548	0.021738	0.026098	0.012783	0.007104	0.042186
P2Ry12	0.33938	0.179671	0.126849	0.132659	0.152907	0.102261	0.133182	0.195299
CD300LG	0.324139	0.145284	0.164976	0.20596	0.181421	0.074404	0.330661	0.138662
CD163	2.71605	1.37737	1.20986	1.02748	1.0092	1.24423	1.22123	0.890224
CD172a	0.434793	0.359863	0.377293	0.327374	0.379521	0.546631	0.305673	0.148725
CD14	2.21053	2.38853	2.28954	1.45244	1.1127	1.06218	0.973257	0.883971
CD192-CCR2	0.189481	0.125829	0.146574	0.177571	0.125452	0.078828	0.213184	0.164912
CD170	0.3465	0.201894	0.1717	0.188022	0.205322	0.13439	0.155955	0.315677
CD169-Siglec-1	0.515403	0.22005	0.138389	0.15256	0.169434	0.161168	0.208142	0.190666
CD71	1.11175	0.512648	0.64479	0.572265	0.378762	2.66359	1.29721	0.527609
Notch1.1	0.082465	0.065098	0.028779	0.042075	0.059819	0.038663	0.034567	0.094684
CD184-CXCR4	0.089612	0.085716	0.082727	0.058608	0.044447	0.066346	0.036613	0.035857
CD204-Msr1	1.05384	0.483592	0.340312	0.383638	0.27942	0.266911	0.311094	0.226046
CD309-VEGFR2	0.058703	0.035228	0.030672	0.025303	0	0.030684	0.0114	0.052007
CD36	0.129101	0.265984	0.228854	0.411261	0.236334	0.097055	0.422446	0.41958
CD55	0.166713	0.108966	0.054627	0.056562	0.109362	0.105185	0.053528	0.307799
CD68	1.01297	0.619131	0.425967	0.35611	0.340911	0.879746	0.442064	0.383194
CX3CR1	0.587447	0.51067	0.573343	0.866035	0.864348	0.332071	0.462291	0.359656
FrB	3.02112	0.81191	0.471883	0.377264	0.461722	1.06985	0.584318	0.380897
MERTK	0.671508	0.11362	0.058326	0.052049	0.076147	0.040636	0.165049	0.054496
CD301b	0.213663	0.216343	0.240352	0.341938	0.169588	0.112283	0.501514	0.320527
Tim4	2.27411	0.291136	0.241978	0.146819	0.102725	0.187329	0.361808	0.171317
CD140a	0.1125	0.077795	0.052803	0.058573	0.044932	0.047613	0.091337	1.94985
CD11a	1.08841	2.68978	3.01378	3.85609	4.24186	1.0368	3.26684	0.772476
CD193	0.246784	0.152582	0.105175	0.119792	0.109414	0.079232	0.112883	0.220351
CD200r3	0.062483	0.053234	0.047738	0.04749	0.009837	0.046658	0.01763	0.067464
CD138	0.089534	0.066627	0.073123	0.047807	0.01932	0.057186	0.038799	0.113386
CD317	1.10605	0.819285	0.845749	0.9594	0.831342	0.741354	0.883517	1.53174
P2X7R	0	0	0	0	0	0	0	0
CD185-CXCR5	0.131371	0.054489	0.038782	0.048518	0.03783	0.029496	0.055317	0.099066
TIGIT	0.030543	0.018367	0.02213	0.014629	0.037086	0.011565	0.0114	0.039887
CD80	2.03622	2.3806	2.1934	1.1405	0.754316	1.33648	1.04282	0.793605
CD34	0.075379	0.063725	0.045229	0.045425	0.069979	0.035448	0.047467	0.085556
MR1	0.134783	0.042095	0.025404	0.040775	0.029776	0.032717	0.056477	0.051034
TLR4	0.509909	0.219352	0.165242	0.193831	0.205793	0.087414	0.241585	0.159596
JAML	0.210682	0.126203	0.169109	0.160092	0.111789	0.088995	0.156846	0.183743
DLL1	0.066527	0.035406	0.031378	0.032054	0.024023	0.03163	0.044672	0.062427
CD339	0.050332	0.031755	0.015776	0.022502	0.013965	0.036516	0.015913	0.065653
Notch4.1	0.407664	0.225909	0.13873	0.169478	0.096366	0.125153	0.072023	0.262719
CD120b	0.653381	0.503181	0.498797	0.442089	0.634359	0.324799	0.536602	0.246089
Mac-2	1.66893	1.65391	1.42084	1.92068	1.43701	0.75642	2.10985	1.1651
CD40	0	0	0	0	0	0	0	0
CD31	0.25614	0.379927	0.419256	0.403946	0.60374	0.266804	0.701123	0.161863
CD107a	2.06509	0.849838	0.597408	0.542941	0.636959	0.500898	0.559827	1.45839
CD61	0.37836	0.743924	0.892756	1.29812	1.21836	3.74332	1.41357	1.92307
VISTA	1.83615	1.54004	1.40082	1.76823	1.2343	1.19111	1.03237	0.780033
CD124	0.571377	0.26938	0.275521	0.595137	0.303528	0.182855	0.124206	0.21856
CD95	0.7657	0.598834	0.47435	0.593426	0.538286	0.266716	0.515055	0.683377
CD253	0.263963	0.152835	0.087919	0.105683	0.083181	0.157976	0.11289	0.138161
CD186	0.050327	0.019218	0.018187	0.01765	0.026215	0.025542	0.012824	0.054325
Ly108	0.673298	0.520082	0.516635	0.586849	0.361486	0.371945	0.79411	0.22787
CD178	0.050544	0.044042	0.027936	0.035145	0.015238	0.031365	0.024834	0.0567
CD215	0.037368	0.0322	0.039588	0.02903	0.019636	0.010565	0.018932	0.070136
CD47	0.330003	0.279484	0.263069	0.266698	0.252217	0.255852	0.326192	0.550214
IL23r	0.118384	0.067377	0.050086	0.055214	0.042236	0.032414	0.103717	0.120633
Podoplanin	0	0	0	0	0	0	0	0
CD88-C5AR	2.26915	2.38179	1.76443	1.44747	1.59399	0.768548	1.16801	0.33463
CD74	0.088606	0.082199	0.060414	0.067048	0.066905	0.070966	0.124943	0.137442

### Sheet: S4C
Supplemental Table 4C. Mean Absolute Intensity (based on ADT count) of Surface Markers in Each Cell Type From Plateau STIA Post Clo. Lip CD45+CD11b+Ly6G-SiglecF-MHCII-CD64-CD177- Cells
Protein	TIM4+CX3CR1+ TRMC	TIM4+ TRMC	MHCII+ TRMC	Classical Monocyte	Non-classical Monocyte	Osteoclast	Cycling	Fibroblast
CD4	0.103318	0.11949	0.06516	0.104513	0.045656	0.075252	0.070531	0.18909
CD8a	0.207203	0.182964	0.131627	0.116929	0.077027	0.147889	0.154633	0.253936
CD279	0.281025	0.247648	0.265297	0.263938	0.142413	0.220651	0.197915	0.040824
Ly6C	0.671369	0.963174	0.889556	2.0999	1.46366	0.663973	0.897461	1.14144
CD11b	4.58777	4.61581	4.42347	4.61803	4.27521	4.59042	4.35149	1.29887
Ly6G	0.265518	0.271902	0.236042	0.257339	0.221819	0.157935	0.16667	0.236081
CD54	2.73371	2.68555	2.43028	1.99432	1.99738	2.60437	2.67159	1.30743
CD90.2	0.438837	0.433214	0.451417	0.435565	0.627295	0.310915	0.287625	1.02941
CD19	0.038614	0.060814	0.03379	0.034796	0.009745	0.020313	0.018942	0.065588
CD45	0	0	0	0	0	0	0	0
CD102	0.670983	1.03206	1.15863	1.91663	1.80064	0.370135	0.650142	0.2266
CD115	1.14138	0.732991	0.902161	0.788019	0.767708	1.52349	0.924553	0.328118
CD11c	0.34718	0.276287	0.743478	0.220951	0.233129	0.315418	0.422263	0.097765
CD23	0.035802	0.02024	0.021146	0.01461	0.018393	0.017724	0.028502	0.020128
CD43	3.13357	3.16522	3.14557	3.57131	3.96174	2.62941	3.57076	0.281117
CD62L	0.083502	0.09269	0.122072	0.390766	0.309716	0.077345	0.159822	0.085742
F4-80	1.10033	0.655772	0.515026	0.693974	0.609321	0.381703	0.549133	0.399132
FceRIa	0.129187	0.139367	0.095933	0.125575	0.141799	0.091419	0.097984	0.240089
I-A-I-E	1.06458	1.53497	2.69435	1.79481	1.98211	1.58589	1.18995	0.538942
NK1.1	0.133268	0.120403	0.069943	0.085397	0.06907	0.06919	0.031836	0.142024
SiglecH	0	0	0	0.000346	0	0	0	0
CD45.2	1.26629	0.700967	0.368266	0.405167	0.37205	0.858653	0.646397	0.437614
CD45.1	1.83206	2.5341	2.60212	2.73168	2.81036	2.68083	2.42458	0.5135
CD3	0.110226	0.054967	0.050191	0.041675	0.163539	0.04848	0.037129	0.062279
CD274	0.660902	0.76853	0.582997	0.362737	0.560459	0.448177	0.777512	0.128689
CD357	0.116713	0.125621	0.151915	0.116445	0.266126	0.124693	0.180484	0.169893
CD137	0.086994	0.102601	0.061752	0.065355	0.103079	0.070271	0.032189	0.134752
CD127	0.082975	0.189236	0.121618	0.056261	0.041807	0.037571	0.011911	0.031445
CD86	2.17846	3.06532	2.44109	2.0568	1.18987	1.4348	1.49345	0.314315
CD103	0.050948	0.066198	0.046433	0.035305	0.018393	0.031821	0.082819	0.060969
CD64-FcgRI	0.336919	0.457758	0.427802	0.369709	0.206303	0.207942	0.245478	0.073075
CD196	0.180782	0.168791	0.066563	0.099415	0.207149	0.12549	0.070817	0.273766
CD106	0.210861	0.141785	0.125035	0.121398	0.081366	0.120855	0.234834	0.825987
CD195-CCR5	0.506871	0.280984	0.248636	0.164522	0.051191	0.061128	0.1701	0.113384
CD90.1	0.019744	0.007596	0.017961	0.015144	0.061938	0.012468	0.024626	0.031112
P2Ry12	0.20535	0.156172	0.150243	0.113662	0.138471	0.127383	0.166442	0.279631
CD300LG	0.377721	0.197771	0.229077	0.219001	0.325137	0.081979	0.116311	0.13077
CD163	1.21314	0.834794	0.627322	0.471265	0.184724	0.727486	0.682037	0.649373
CD172a	1.85396	1.80324	1.96032	1.64258	1.61587	2.19453	1.95414	0.42916
CD14	2.02362	2.04849	2.55281	1.55577	1.11543	0.787258	0.998135	0.757557
CD192-CCR2	0.113539	0.105836	0.098772	0.140031	0.065745	0.063307	0.041527	0.111418
CD170	0.359032	0.297506	0.214735	0.2197	0.18606	0.156953	0.227032	0.29733
CD169-Siglec-1	0.206921	0.130604	0.093129	0.049102	0.031922	0.061276	0.060074	0.116884
CD71	0.903641	0.622549	0.518537	0.410196	0.401764	2.68081	1.58605	0.461861
Notch1.1	0.112789	0.047372	0.05462	0.043786	0.039692	0.033821	0.01246	0.087174
CD184-CXCR4	0.046686	0.057339	0.027183	0.035045	0.009745	0.060713	0.013051	0.020281
CD204-Msr1	0.302043	0.209767	0.153595	0.090153	0.095027	0.07675	0.175102	0.034852
CD309-VEGFR2	0.02729	0.032717	0.025182	0.019762	0.052174	0.017357	0	0.036976
CD36	0.059796	0.158999	0.120636	0.459411	0.266253	0.058562	0.070253	0.208677
CD55	0.087159	0.071393	0.027884	0.034985	0.033226	0.022192	0	0.23173
CD68	0.483112	0.429366	0.364466	0.201579	0.026167	0.742164	0.28905	0.220301
CX3CR1	0.747998	0.420251	0.743795	0.749697	0.758175	0.228035	0.319457	0.315432
FrB	2.02516	0.998115	0.494695	0.290966	0.420849	1.02441	1.05044	0.363366
MERTK	0.419535	0.132211	0.107433	0.077126	0.120454	0.043871	0.104014	0.048341
CD301b	0.139319	0.170137	0.180345	0.367648	0.186425	0.061771	0.148172	0.192702
Tim4	0.983241	0.226192	0.118586	0.099306	0.262118	0.129754	0.102438	0.09413
CD140a	0.08173	0.06931	0.052089	0.044342	0.061193	0.044733	0.020221	0.865483
CD11a	1.01262	1.86608	2.19033	3.29094	3.83757	0.556112	1.01468	0.294858
CD193	0.145485	0.159596	0.106019	0.124333	0.105206	0.126386	0.150539	0.187747
CD200r3	0.036958	0.039224	0.02267	0.020052	0.065148	0.028524	0.018942	0.069974
CD138	0.035518	0.078268	0.050936	0.040453	0.098008	0.064858	0.116229	0.10456
CD317	0.598173	0.558329	0.508512	0.739454	0.604668	0.737296	0.639172	0.92452
P2X7R	0	0	0	0	0	0	0	0
CD185-CXCR5	0.109172	0.087171	0.074875	0.051575	0.11714	0.064327	0.034105	0.072797
TIGIT	0.04722	0.029359	0.021667	0.019239	0.026167	0.030417	0.024026	0.039564
CD80	1.51459	2.09279	1.96143	1.04967	0.431708	0.907612	1.06645	1.22005
CD34	0.061203	0.063934	0.049563	0.04115	0.094973	0.034614	0.034233	0.068866
MR1	0.041928	0.052935	0.033977	0.031869	0.009745	0.035941	0.009104	0.050774
TLR4	0.274505	0.151775	0.116033	0.140353	0.125038	0.067558	0.109234	0.103945
JAML	0.151107	0.119477	0.114958	0.1171	0.267147	0.06669	0.06755	0.199398
DLL1	0.036119	0.026536	0.024003	0.02479	0.018393	0.023884	0.026474	0.039219
CD339	0.026567	0.030824	0.024485	0.015437	0.009745	0.025406	0.047709	0.035302
Notch4.1	0.237249	0.200909	0.151501	0.133231	0.149525	0.114795	0.173185	0.214731
CD120b	0.583	0.449623	0.517536	0.506544	0.50405	0.251158	0.275336	0.148452
Mac-2	2.27048	2.17577	1.94309	2.17838	1.20316	0.963244	1.9342	1.58387
CD40	0	0	0	0	0	0	0	0
CD31	0.359323	0.210921	0.357151	0.295882	0.339142	0.156619	0.376101	0.125172
CD107a	1.12075	0.719109	0.568602	0.391254	0.502716	0.432653	0.450846	1.05094
CD61	0.625615	0.812001	0.736058	1.34303	1.16623	4.57318	0.876243	1.58494
VISTA	1.50334	1.45506	1.34366	1.47723	1.12886	1.48427	0.92025	0.815398
CD124	0.295847	0.152232	0.180263	0.358542	0.135874	0.179612	0.139861	0.0791
CD95	0.348174	0.421776	0.361924	0.408226	0.437065	0.143921	0.257385	0.413528
CD253	0.212766	0.190699	0.183173	0.121886	0.167157	0.218871	0.121994	0.16997
CD186	0.043513	0.044277	0.015343	0.023555	0.06432	0.114617	0.025996	0.036167
Ly108	0.622049	0.562758	0.64874	0.642006	0.376484	0.601992	0.750799	0.218475
CD178	0.059292	0.045154	0.026987	0.034221	0.056354	0.039157	0.015839	0.054768
CD215	0.043701	0.038503	0.018604	0.022294	0.018393	0.029292	0.068767	0.066662
CD47	0.315938	0.28576	0.22201	0.22331	0.208407	0.37568	0.201135	0.197324
IL23r	0.089414	0.059621	0.042463	0.041979	0.071614	0.040908	0.020028	0.100201
Podoplanin	0	0	0	0	0	0	0	0
CD88-C5AR	1.64049	1.76213	1.367	1.17704	0.626516	0.359893	0.484171	0.118078
CD74	0.105607	0.090139	0.071879	0.063651	0.156466	0.060906	0.068913	0.115715

### Sheet: S4D
Supplemental Table 4D. Mean Absolute Intensity (based on ADT count) of Surface Markers in Each Cell Type From Resolution STIA Post Clo. Lip CD45+CD11b+Ly6G-SiglecF-MHCII-CD64-CD177- Cells
Protein	TIM4+CX3CR1+ TRMC	TIM4+ TRMC	MHCII+ TRMC	Classical Monocyte	Non-classical Monocyte	Osteoclast	Cycling	Fibroblast
CD4	0.697107	0.675673	0.572112	0.646777	0.608027	0.576897	0.674008	0.787485
CD8a	0.668716	0.656809	0.550736	0.564992	0.618998	0.486668	0.595424	0.737301
CD279	0.292269	0.218527	0.316406	0.21792	0.270842	0.21202	0.354752	0.112675
Ly6C	0.22116	0.239269	0.288759	2.04954	1.08668	0.267351	1.19102	0.898559
CD11b	4.6292	3.97007	4.52994	4.10701	4.49421	4.33432	4.35744	0.646205
Ly6G	0.466883	0.445066	0.332762	0.402472	0.418055	0.464839	0.359744	0.431296
CD54	1.64831	1.10253	2.08284	1.22167	1.43189	2.24676	1.96959	0.951537
CD90.2	0.406781	0.496286	0.60954	0.699197	0.599019	0.302492	0.714626	2.40763
CD19	0.084419	0.102688	0.090199	0.0775	0.069389	0.163377	0.091931	0.135511
CD45	0	0	0	0	0	0	0	0
CD102	0.384919	0.42425	0.665032	1.77777	1.84235	0.401959	1.30667	0.24121
CD115	0.913661	0.654235	0.702759	0.417187	0.435987	0.610171	0.442933	0.194157
CD11c	0.147301	0.248384	1.48191	0.174365	0.488867	0.451495	0.882165	0.160196
CD23	0.032709	0.029153	0.020353	0.016684	0.04052	0	0.025031	0.042958
CD43	2.91308	2.31748	2.06344	3.48398	4.54997	2.53541	3.27172	0.250711
CD62L	0.175807	0.158795	0.156905	0.391393	0.214702	0.092642	0.380831	0.170164
F4-80	0.759022	0.669916	0.565586	0.62645	0.612513	0.628492	0.603339	0.521748
FceRIa	0.271777	0.236926	0.186189	0.225894	0.256887	0.176368	0.209903	0.277489
I-A-I-E	0.791878	1.2175	3.73837	1.68685	1.56008	1.78232	2.35962	0.663376
NK1.1	0.206859	0.214869	0.163931	0.172915	0.149956	0.263437	0.22103	0.231363
SiglecH	0	0	0	0	0	0	0	0
CD45.2	1.12795	0.916926	0.343857	0.340255	0.299754	0.569063	0.603391	0.340479
CD45.1	0.606567	1.21864	1.9891	1.2326	1.80892	1.34827	1.48941	0.314941
CD3	0.129134	0.150169	0.128263	0.13163	0.142716	0.155909	0.230435	0.174059
CD274	0.428029	0.522922	0.326261	0.210673	0.535742	0.544619	0.215706	0.208941
CD357	0.204372	0.217456	0.337658	0.198854	0.164622	0.250413	0.424305	0.237445
CD137	0.181842	0.200188	0.136022	0.142696	0.173053	0.130002	0.171396	0.214861
CD127	0.111266	0.104135	0.145347	0.062571	0.072313	0.08044	0.156637	0.10361
CD86	2.31867	1.98245	0.915671	0.644055	0.796192	1.08682	1.21676	0.267089
CD103	0.097276	0.100195	0.088859	0.091327	0.069534	0.015082	0.148345	0.087813
CD64-FcgRI	0.129169	0.162118	0.106275	0.162063	0.18979	0.106412	0.112699	0.05615
CD196	0.41199	0.355695	0.288475	0.336716	0.329674	0.285411	0.347668	0.413913
CD106	0.397143	0.367446	0.290569	0.34772	0.32735	0.28081	0.498956	0.470876
CD195-CCR5	0.449912	0.300469	0.355462	0.163616	0.147794	0.102871	0.269636	0.178422
CD90.1	0.064021	0.063094	0.058591	0.045971	0.057369	0.015807	0.058587	0.043408
P2Ry12	0.422288	0.346409	0.253786	0.259588	0.266281	0.196586	0.232855	0.361802
CD300LG	0.243092	0.237966	0.216824	0.284579	0.270128	0.134198	0.294878	0.209137
CD163	1.301	1.21962	1.53128	0.599862	0.624238	0.45644	1.25305	0.637061
CD172a	1.19897	1.39852	1.5187	0.846399	1.32487	1.30926	1.07545	0.287768
CD14	0.660623	0.770404	0.435781	0.292709	0.281669	0.380855	0.358528	0.317655
CD192-CCR2	0.152796	0.128243	0.130434	0.181328	0.150807	0.187437	0.197589	0.137391
CD170	0.428864	0.401903	0.31243	0.315437	0.360123	0.238298	0.374091	0.446244
CD169-Siglec-1	0.107029	0.089089	0.076457	0.073005	0.084784	0.057052	0.059297	0.085415
CD71	0.451456	0.397889	0.302577	0.110199	0.102758	1.61241	0.400895	0.142795
Notch1.1	0.111642	0.074761	0.059554	0.071007	0.072793	0.078583	0.030179	0.082228
CD184-CXCR4	0.069671	0.084117	0.07462	0.056854	0.078615	0.069081	0.102511	0.059238
CD204-Msr1	0.230375	0.189665	0.079682	0.103067	0.079081	0.098366	0.06494	0.092518
CD309-VEGFR2	0.088168	0.11766	0.088889	0.086109	0.106864	0.027826	0.101684	0.158677
CD36	0.107325	0.140705	0.118956	0.941266	0.435162	0.156889	0.495583	0.454422
CD55	0.112671	0.165322	0.051109	0.053869	0.062649	0.133104	0.046791	0.147855
CD68	0.398196	0.350744	0.329443	0.154932	0.236534	0.679793	0.242564	0.332111
CX3CR1	0.36805	0.203004	0.131437	0.425374	0.581295	0.184331	0.199126	0.168286
FrB	1.90791	1.47639	0.448605	0.175995	0.236586	0.53185	0.356149	0.348547
MERTK	0.261739	0.17917	0.053759	0.052299	0.056012	0.042629	0.037672	0.066107
CD301b	0.185046	0.176947	0.67553	0.387249	0.20266	0.067027	0.597439	0.286993
Tim4	1.28546	0.417015	0.202979	0.137193	0.114261	0.074008	0.133961	0.179477
CD140a	0.098177	0.138246	0.107279	0.104419	0.124446	0.053224	0.110386	0.867229
CD11a	0.386542	0.468428	1.36567	2.77195	3.92207	0.592239	2.10549	0.237304
CD193	0.426242	0.41899	0.358041	0.399224	0.407439	0.36165	0.398821	0.497669
CD200r3	0.107619	0.093633	0.078996	0.067099	0.095796	0.088966	0.058405	0.11018
CD138	0.153317	0.141715	0.118384	0.123199	0.100302	0.128585	0.141903	0.164782
CD317	0.337628	0.270454	0.295606	0.486575	0.414692	0.258422	0.529778	0.439348
P2X7R	0	0	0	0	0	0	0	0
CD185-CXCR5	0.160334	0.194208	0.138455	0.129953	0.160289	0.118022	0.161185	0.211038
TIGIT	0.043615	0.052256	0.04997	0.040415	0.043711	0.086712	0.036725	0.062233
CD80	1.43883	1.76099	1.5004	0.39021	0.400016	1.42499	0.983192	0.664085
CD34	0.089749	0.105364	0.073778	0.088757	0.093174	0.088522	0.118059	0.100009
MR1	0.042147	0.050322	0.039234	0.034966	0.059826	0.056697	0.014482	0.035286
TLR4	0.423585	0.40928	0.288971	0.290795	0.335727	0.26113	0.379255	0.271167
JAML	0.361665	0.398211	0.370489	0.353973	0.382131	0.332457	0.367846	0.422358
DLL1	0.049765	0.055058	0.045321	0.051794	0.062894	0.05673	0.043387	0.084256
CD339	0.06723	0.057346	0.043766	0.045848	0.049256	0.013734	0.026763	0.053807
Notch4.1	0.358305	0.384128	0.311639	0.349246	0.36445	0.391498	0.432121	0.416333
CD120b	0.422834	0.345728	0.319234	0.362089	0.540082	0.277732	0.341301	0.308152
Mac-2	1.20512	1.53426	0.929487	1.00522	0.587525	1.12918	1.11533	0.594756
CD40	0	0	0	0	0	0	0	0
CD31	0.12522	0.163217	0.249718	0.226359	0.473973	0.07292	0.41002	0.145923
CD107a	1.53781	1.20111	0.635686	0.282	0.371676	0.557597	0.551661	0.986671
CD61	0.162645	0.264688	0.606059	1.22452	1.18517	1.03096	0.943662	1.10191
VISTA	1.737	1.35073	0.571774	0.503097	0.572197	1.10667	0.528163	0.407856
CD124	0.100949	0.079877	0.057867	0.05321	0.062215	0.040992	0.069174	0.135428
CD95	0.50752	0.529377	0.432618	0.519154	0.516505	0.33471	0.500427	0.408494
CD253	0.896018	0.794033	0.640573	0.725286	0.652832	0.709774	0.711818	0.853212
CD186	0.065813	0.056103	0.052713	0.045995	0.051349	0.080876	0.051367	0.04301
Ly108	0.419582	0.204999	0.274268	0.332177	0.207465	0.424757	0.37727	0.117077
CD178	0.163283	0.148716	0.132917	0.148295	0.160248	0.141515	0.138791	0.208003
CD215	0.059402	0.072463	0.050085	0.070488	0.068073	0.110766	0.092573	0.089655
CD47	0.287426	0.267366	0.287089	0.231105	0.306557	0.240205	0.232489	0.251193
IL23r	0.127818	0.121167	0.091216	0.117295	0.123677	0.080243	0.126158	0.111229
Podoplanin	0	0	0	0	0	0	0	0
CD88-C5AR	2.09049	2.18911	0.474185	0.455825	0.93048	0.883927	0.647925	0.28483
CD74	0.124343	0.093677	0.067803	0.075846	0.109497	0.042917	0.098206	0.061592
